# Multi-Site Investigation of Gut Microbiota in CDKL5 Deficiency Disorder Mouse Models: Targeting Dysbiosis to Improve Neurological Outcomes

**DOI:** 10.1101/2024.03.19.581742

**Authors:** Francesca Damiani, Maria Grazia Giuliano, Sara Cornuti, Elena Putignano, Andrea Tognozzi, Vanessa Suckow, Vera M. Kalscheuer, Paola Tognini

## Abstract

**Background:** Cyclin-Dependent Kinase-Like 5 (CDKL5) deficiency disorder (CDD) is a rare X-linked developmental encephalopathy caused by pathogenic variants of the CDKL5 gene. In addition to a diverse range of neurological symptoms, CDD patients frequently manifest gastrointestinal (GI) issues and subclinical immune dysregulation. This comorbidity suggests a potential association with the intestinal microbiota, prompting an investigation into whether gut dysbiosis contributes to the severity of both GI and neurological symptoms.

**Methods:** We examined the gut microbiota composition in two CDKL5 null (KO) mouse models in males at three different developmental stages: postnatal day (P) 25 and P32 during youth, and P70 during adulthood.

**Results:** Changes in diversity and composition were observed, particularly during juvenile ages, suggesting a potential gut microbiota dysbiosis in the CDD mouse models. To further understand the role of the gut microbiota in CDD, we administered an antibiotic cocktail to the mice and conducted functional and behavioral assessments. Remarkably, significant improvement in visual cortical responses and reductions in hyperactive behavior were observed. To shed light on the cellular mechanisms we focused on microglia. Alterations in specific aspects of microglia morphology, indicative of activation state and surveillance of the microenvironment, were observed in the CDKL5 KO mice and ameliorated by antibiotic administration.

**Conclusions:** Our findings highlight the potential impact of modifications in the intestinal microbiota on the severity of CDD symptoms, expanding our understanding beyond GI disturbances to encompass influences on neurological outcomes. This cross-border study provides valuable insights into the intricate interplay between gut microbiota and neurodevelopmental disorders.
