## Supplementary material for "Multi-Site Investigation of Gut Microbiota in CDKL5 Deficiency Disorder Mouse Models: Targeting Dysbiosis to Improve Neurological Outcomes": Suppl. Table 3

### Sheet: Multiple comparisons analysis o
Within each row	compare columns (simple effects within rows)
Number of families	64
Number of comparisons per family	3
Alpha	0.05
Tukey's multiple comparisons test	Mean Diff.	95.00% CI of diff.	Significant?	Summary	Adjusted P Value
0
WT CTRL vs. KO CTRL	7.105e-015	-2.267 to 2.267	No	ns	>0.9999
WT CTRL vs. KO ABX	1.776e-015	-2.267 to 2.267	No	ns	>0.9999
KO CTRL vs. KO ABX	-5.329e-15	-2.267 to 2.267	No	ns	>0.9999
1
WT CTRL vs. KO CTRL	1.269	-0.9985 to 3.536	No	ns	0.3879
WT CTRL vs. KO ABX	0.2417	-2.026 to 2.509	No	ns	0.9661
KO CTRL vs. KO ABX	-1.027	-3.295 to 1.240	No	ns	0.5371
2
WT CTRL vs. KO CTRL	1.753	-0.5140 to 4.021	No	ns	0.1651
WT CTRL vs. KO ABX	0.2417	-2.026 to 2.509	No	ns	0.9661
KO CTRL vs. KO ABX	-1.512	-3.779 to 0.7557	No	ns	0.2614
3
WT CTRL vs. KO CTRL	2.197	-0.07012 to 4.465	No	ns	0.0599
WT CTRL vs. KO ABX	0.8917	-1.376 to 3.159	No	ns	0.6258
KO CTRL vs. KO ABX	-1.306	-3.573 to 0.9618	No	ns	0.367
4
WT CTRL vs. KO CTRL	2.392	0.1243 to 4.659	Yes	*	0.0359
WT CTRL vs. KO ABX	1.225	-1.042 to 3.492	No	ns	0.4135
KO CTRL vs. KO ABX	-1.167	-3.434 to 1.101	No	ns	0.4488
5
WT CTRL vs. KO CTRL	2.439	0.1721 to 4.707	Yes	*	0.0314
WT CTRL vs. KO ABX	1.017	-1.251 to 3.284	No	ns	0.5439
KO CTRL vs. KO ABX	-1.423	-3.690 to 0.8446	No	ns	0.3044
6
WT CTRL vs. KO CTRL	1.947	-0.3207 to 4.214	No	ns	0.109
WT CTRL vs. KO ABX	0.5	-1.767 to 2.767	No	ns	0.8628
KO CTRL vs. KO ABX	-1.447	-3.714 to 0.8207	No	ns	0.2925
7
WT CTRL vs. KO CTRL	1.349	-0.9179 to 3.617	No	ns	0.3428
WT CTRL vs. KO ABX	-0.7667	-3.034 to 1.501	No	ns	0.707
KO CTRL vs. KO ABX	-2.116	-4.383 to 0.1512	No	ns	0.0733
8
WT CTRL vs. KO CTRL	1.352	-0.9151 to 3.620	No	ns	0.3413
WT CTRL vs. KO ABX	-1	-3.267 to 1.267	No	ns	0.5547
KO CTRL vs. KO ABX	-2.352	-4.620 to -0.08488	Yes	*	0.0399
9
WT CTRL vs. KO CTRL	1.261	-1.006 to 3.528	No	ns	0.3924
WT CTRL vs. KO ABX	-0.8417	-3.109 to 1.426	No	ns	0.6585
KO CTRL vs. KO ABX	-2.103	-4.370 to 0.1646	No	ns	0.0757
10
WT CTRL vs. KO CTRL	1.259	-1.008 to 3.526	No	ns	0.3936
WT CTRL vs. KO ABX	-1.3	-3.567 to 0.9673	No	ns	0.3701
KO CTRL vs. KO ABX	-2.559	-4.826 to -0.2915	Yes	*	0.0223
11
WT CTRL vs. KO CTRL	1.769	-0.4985 to 4.036	No	ns	0.1599
WT CTRL vs. KO ABX	-1.85	-4.117 to 0.4173	No	ns	0.1349
KO CTRL vs. KO ABX	-3.619	-5.886 to -1.352	Yes	***	0.0006
12
WT CTRL vs. KO CTRL	2.014	-0.2535 to 4.281	No	ns	0.0935
WT CTRL vs. KO ABX	-0.03333	-2.301 to 2.234	No	ns	0.9993
KO CTRL vs. KO ABX	-2.047	-4.315 to 0.2201	No	ns	0.0864
13
WT CTRL vs. KO CTRL	1.739	-0.5279 to 4.007	No	ns	0.1698
WT CTRL vs. KO ABX	-1.267	-3.534 to 1.001	No	ns	0.3891
KO CTRL vs. KO ABX	-3.006	-5.273 to -0.7388	Yes	**	0.0054
14
WT CTRL vs. KO CTRL	2.448	0.1804 to 4.715	Yes	*	0.0307
WT CTRL vs. KO ABX	0.5833	-1.684 to 2.851	No	ns	0.818
KO CTRL vs. KO ABX	-1.864	-4.132 to 0.4029	No	ns	0.1308
15
WT CTRL vs. KO CTRL	3.156	0.8882 to 5.423	Yes	**	0.0032
WT CTRL vs. KO ABX	0.85	-1.417 to 3.117	No	ns	0.6531
KO CTRL vs. KO ABX	-2.306	-4.573 to -0.03821	Yes	*	0.0452
16
WT CTRL vs. KO CTRL	3.356	1.088 to 5.623	Yes	**	0.0016
WT CTRL vs. KO ABX	1.125	-1.142 to 3.392	No	ns	0.4746
KO CTRL vs. KO ABX	-2.231	-4.498 to 0.03679	No	ns	0.055
17
WT CTRL vs. KO CTRL	2.486	0.2188 to 4.753	Yes	*	0.0275
WT CTRL vs. KO ABX	-0.04167	-2.309 to 2.226	No	ns	0.999
KO CTRL vs. KO ABX	-2.528	-4.795 to -0.2604	Yes	*	0.0244
18
WT CTRL vs. KO CTRL	2.031	-0.2362 to 4.298	No	ns	0.0898
WT CTRL vs. KO ABX	-0.6167	-2.884 to 1.651	No	ns	0.7989
KO CTRL vs. KO ABX	-2.648	-4.915 to -0.3804	Yes	*	0.0171
19
WT CTRL vs. KO CTRL	3.169	0.9021 to 5.437	Yes	**	0.0031
WT CTRL vs. KO ABX	-0.1167	-2.384 to 2.151	No	ns	0.992
KO CTRL vs. KO ABX	-3.286	-5.553 to -1.019	Yes	**	0.002
20
WT CTRL vs. KO CTRL	4.206	1.938 to 6.473	Yes	****	<0.0001
WT CTRL vs. KO ABX	1	-1.267 to 3.267	No	ns	0.5547
KO CTRL vs. KO ABX	-3.206	-5.473 to -0.9382	Yes	**	0.0027
21
WT CTRL vs. KO CTRL	2.467	0.1999 to 4.735	Yes	*	0.029
WT CTRL vs. KO ABX	0.5583	-1.709 to 2.826	No	ns	0.8319
KO CTRL vs. KO ABX	-1.909	-4.176 to 0.3585	No	ns	0.1186
22
WT CTRL vs. KO CTRL	2.294	0.02654 to 4.561	Yes	*	0.0466
WT CTRL vs. KO ABX	0.1333	-2.134 to 2.401	No	ns	0.9896
KO CTRL vs. KO ABX	-2.161	-4.428 to 0.1068	No	ns	0.0656
23
WT CTRL vs. KO CTRL	1.508	-0.7590 to 3.776	No	ns	0.2629
WT CTRL vs. KO ABX	-0.325	-2.592 to 1.942	No	ns	0.9395
KO CTRL vs. KO ABX	-1.833	-4.101 to 0.4340	No	ns	0.1398
24
WT CTRL vs. KO CTRL	1.433	-0.8346 to 3.700	No	ns	0.2994
WT CTRL vs. KO ABX	0.025	-2.242 to 2.292	No	ns	0.9996
KO CTRL vs. KO ABX	-1.408	-3.675 to 0.8596	No	ns	0.3121
25
WT CTRL vs. KO CTRL	1.388	-0.8790 to 3.656	No	ns	0.3221
WT CTRL vs. KO ABX	0.7333	-1.534 to 3.001	No	ns	0.7281
KO CTRL vs. KO ABX	-0.655	-2.922 to 1.612	No	ns	0.7763
26
WT CTRL vs. KO CTRL	1.578	-0.6896 to 3.845	No	ns	0.2321
WT CTRL vs. KO ABX	0.675	-1.592 to 2.942	No	ns	0.7642
KO CTRL vs. KO ABX	-0.9028	-3.170 to 1.365	No	ns	0.6185
27
WT CTRL vs. KO CTRL	1.663	-0.6040 to 3.931	No	ns	0.1974
WT CTRL vs. KO ABX	0.4667	-1.801 to 2.734	No	ns	0.8793
KO CTRL vs. KO ABX	-1.197	-3.464 to 1.071	No	ns	0.4305
28
WT CTRL vs. KO CTRL	1.414	-0.8535 to 3.681	No	ns	0.3089
WT CTRL vs. KO ABX	0.6417	-1.626 to 2.909	No	ns	0.7843
KO CTRL vs. KO ABX	-0.7722	-3.040 to 1.495	No	ns	0.7034
29
WT CTRL vs. KO CTRL	1	-1.267 to 3.267	No	ns	0.5547
WT CTRL vs. KO ABX	1.667	-0.6007 to 3.934	No	ns	0.1962
KO CTRL vs. KO ABX	0.6667	-1.601 to 2.934	No	ns	0.7693
30
WT CTRL vs. KO CTRL	0.5917	-1.676 to 2.859	No	ns	0.8133
WT CTRL vs. KO ABX	0.93	-1.337 to 3.197	No	ns	0.6006
KO CTRL vs. KO ABX	0.3383	-1.929 to 2.606	No	ns	0.9346
31
WT CTRL vs. KO CTRL	0.9883	-1.279 to 3.256	No	ns	0.5624
WT CTRL vs. KO ABX	0.6217	-1.646 to 2.889	No	ns	0.796
KO CTRL vs. KO ABX	-0.3667	-2.634 to 1.901	No	ns	0.9237
32
WT CTRL vs. KO CTRL	0.4861	-1.781 to 2.753	No	ns	0.8698
WT CTRL vs. KO ABX	-0.5533	-2.821 to 1.714	No	ns	0.8346
KO CTRL vs. KO ABX	-1.039	-3.307 to 1.228	No	ns	0.5291
33
WT CTRL vs. KO CTRL	0.6894	-1.578 to 2.957	No	ns	0.7554
WT CTRL vs. KO ABX	-0.175	-2.442 to 2.092	No	ns	0.9821
KO CTRL vs. KO ABX	-0.8644	-3.132 to 1.403	No	ns	0.6436
34
WT CTRL vs. KO CTRL	1.167	-1.101 to 3.434	No	ns	0.4488
WT CTRL vs. KO ABX	0.3744	-1.893 to 2.642	No	ns	0.9205
KO CTRL vs. KO ABX	-0.7922	-3.060 to 1.475	No	ns	0.6906
35
WT CTRL vs. KO CTRL	0.93	-1.337 to 3.197	No	ns	0.6006
WT CTRL vs. KO ABX	-0.05556	-2.323 to 2.212	No	ns	0.9982
KO CTRL vs. KO ABX	-0.9856	-3.253 to 1.282	No	ns	0.5642
36
WT CTRL vs. KO CTRL	1.083	-1.184 to 3.351	No	ns	0.501
WT CTRL vs. KO ABX	0.3306	-1.937 to 2.598	No	ns	0.9375
KO CTRL vs. KO ABX	-0.7528	-3.020 to 1.515	No	ns	0.7158
37
WT CTRL vs. KO CTRL	1.394	-0.8729 to 3.662	No	ns	0.3189
WT CTRL vs. KO ABX	0.9222	-1.345 to 3.190	No	ns	0.6057
KO CTRL vs. KO ABX	-0.4722	-2.740 to 1.795	No	ns	0.8766
38
WT CTRL vs. KO CTRL	2.036	-0.2312 to 4.303	No	ns	0.0887
WT CTRL vs. KO ABX	1.019	-1.248 to 3.287	No	ns	0.5421
KO CTRL vs. KO ABX	-1.017	-3.284 to 1.251	No	ns	0.5439
39
WT CTRL vs. KO CTRL	1.931	-0.3368 to 4.198	No	ns	0.1131
WT CTRL vs. KO ABX	1.597	-0.6701 to 3.865	No	ns	0.2239
KO CTRL vs. KO ABX	-0.3333	-2.601 to 1.934	No	ns	0.9365
40
WT CTRL vs. KO CTRL	1.403	-0.8646 to 3.670	No	ns	0.3146
WT CTRL vs. KO ABX	1.014	-1.253 to 3.281	No	ns	0.5457
KO CTRL vs. KO ABX	-0.3889	-2.656 to 1.878	No	ns	0.9145
41
WT CTRL vs. KO CTRL	1.181	-1.086 to 3.448	No	ns	0.44
WT CTRL vs. KO ABX	1.153	-1.114 to 3.421	No	ns	0.457
KO CTRL vs. KO ABX	-0.02778	-2.295 to 2.240	No	ns	0.9995
42
WT CTRL vs. KO CTRL	1.611	-0.6562 to 3.878	No	ns	0.2181
WT CTRL vs. KO ABX	1.569	-0.6979 to 3.837	No	ns	0.2356
KO CTRL vs. KO ABX	-0.04167	-2.309 to 2.226	No	ns	0.999
43
WT CTRL vs. KO CTRL	1.389	-0.8785 to 3.656	No	ns	0.3218
WT CTRL vs. KO ABX	1.097	-1.170 to 3.365	No	ns	0.4921
KO CTRL vs. KO ABX	-0.2917	-2.559 to 1.976	No	ns	0.951
44
WT CTRL vs. KO CTRL	1.583	-0.6840 to 3.851	No	ns	0.2297
WT CTRL vs. KO ABX	1.458	-0.8090 to 3.726	No	ns	0.2867
KO CTRL vs. KO ABX	-0.125	-2.392 to 2.142	No	ns	0.9908
45
WT CTRL vs. KO CTRL	0.8333	-1.434 to 3.101	No	ns	0.664
WT CTRL vs. KO ABX	1.139	-1.128 to 3.406	No	ns	0.466
KO CTRL vs. KO ABX	0.3056	-1.962 to 2.573	No	ns	0.9463
46
WT CTRL vs. KO CTRL	1.5	-0.7673 to 3.767	No	ns	0.2668
WT CTRL vs. KO ABX	1.806	-0.4618 to 4.073	No	ns	0.1482
KO CTRL vs. KO ABX	0.3056	-1.962 to 2.573	No	ns	0.9463
47
WT CTRL vs. KO CTRL	2.417	0.1493 to 4.684	Yes	*	0.0335
WT CTRL vs. KO ABX	2.778	0.5104 to 5.045	Yes	*	0.0115
KO CTRL vs. KO ABX	0.3611	-1.906 to 2.628	No	ns	0.9259
48
WT CTRL vs. KO CTRL	1.667	-0.6007 to 3.934	No	ns	0.1962
WT CTRL vs. KO ABX	1.972	-0.2951 to 4.240	No	ns	0.1029
KO CTRL vs. KO ABX	0.3056	-1.962 to 2.573	No	ns	0.9463
49
WT CTRL vs. KO CTRL	1.5	-0.7673 to 3.767	No	ns	0.2668
WT CTRL vs. KO ABX	1.944	-0.3229 to 4.212	No	ns	0.1096
KO CTRL vs. KO ABX	0.4444	-1.823 to 2.712	No	ns	0.8899
50
WT CTRL vs. KO CTRL	0.9167	-1.351 to 3.184	No	ns	0.6094
WT CTRL vs. KO ABX	1.25	-1.017 to 3.517	No	ns	0.3988
KO CTRL vs. KO ABX	0.3333	-1.934 to 2.601	No	ns	0.9365
51
WT CTRL vs. KO CTRL	0.6667	-1.601 to 2.934	No	ns	0.7693
WT CTRL vs. KO ABX	0.9167	-1.351 to 3.184	No	ns	0.6094
KO CTRL vs. KO ABX	0.25	-2.017 to 2.517	No	ns	0.9637
52
WT CTRL vs. KO CTRL	0.1667	-2.101 to 2.434	No	ns	0.9837
WT CTRL vs. KO ABX	0.5	-1.767 to 2.767	No	ns	0.8628
KO CTRL vs. KO ABX	0.3333	-1.934 to 2.601	No	ns	0.9365
53
WT CTRL vs. KO CTRL	0.3333	-1.934 to 2.601	No	ns	0.9365
WT CTRL vs. KO ABX	0.5	-1.767 to 2.767	No	ns	0.8628
KO CTRL vs. KO ABX	0.1667	-2.101 to 2.434	No	ns	0.9837
54
WT CTRL vs. KO CTRL	0.1667	-2.101 to 2.434	No	ns	0.9837
WT CTRL vs. KO ABX	0.3333	-1.934 to 2.601	No	ns	0.9365
KO CTRL vs. KO ABX	0.1667	-2.101 to 2.434	No	ns	0.9837
55
WT CTRL vs. KO CTRL	-7.105e-15	-2.267 to 2.267	No	ns	>0.9999
WT CTRL vs. KO ABX	0.1667	-2.101 to 2.434	No	ns	0.9837
KO CTRL vs. KO ABX	0.1667	-2.101 to 2.434	No	ns	0.9837
56
WT CTRL vs. KO CTRL	-0.1667	-2.434 to 2.101	No	ns	0.9837
WT CTRL vs. KO ABX	1.776e-015	-2.267 to 2.267	No	ns	>0.9999
KO CTRL vs. KO ABX	0.1667	-2.101 to 2.434	No	ns	0.9837
57
WT CTRL vs. KO CTRL	-0.1667	-2.434 to 2.101	No	ns	0.9837
WT CTRL vs. KO ABX	1.776e-015	-2.267 to 2.267	No	ns	>0.9999
KO CTRL vs. KO ABX	0.1667	-2.101 to 2.434	No	ns	0.9837
58
WT CTRL vs. KO CTRL	-0.1667	-2.434 to 2.101	No	ns	0.9837
WT CTRL vs. KO ABX	1.776e-015	-2.267 to 2.267	No	ns	>0.9999
KO CTRL vs. KO ABX	0.1667	-2.101 to 2.434	No	ns	0.9837
59
WT CTRL vs. KO CTRL	-0.1667	-2.434 to 2.101	No	ns	0.9837
WT CTRL vs. KO ABX	1.776e-015	-2.267 to 2.267	No	ns	>0.9999
KO CTRL vs. KO ABX	0.1667	-2.101 to 2.434	No	ns	0.9837
60
WT CTRL vs. KO CTRL	-0.1667	-2.434 to 2.101	No	ns	0.9837
WT CTRL vs. KO ABX	1.776e-015	-2.267 to 2.267	No	ns	>0.9999
KO CTRL vs. KO ABX	0.1667	-2.101 to 2.434	No	ns	0.9837
61
WT CTRL vs. KO CTRL	-0.1667	-2.434 to 2.101	No	ns	0.9837
WT CTRL vs. KO ABX	1.776e-015	-2.267 to 2.267	No	ns	>0.9999
KO CTRL vs. KO ABX	0.1667	-2.101 to 2.434	No	ns	0.9837
62
WT CTRL vs. KO CTRL	-0.1667	-2.434 to 2.101	No	ns	0.9837
WT CTRL vs. KO ABX	1.776e-015	-2.267 to 2.267	No	ns	>0.9999
KO CTRL vs. KO ABX	0.1667	-2.101 to 2.434	No	ns	0.9837
63
WT CTRL vs. KO CTRL	0	-2.267 to 2.267	No	ns	>0.9999
WT CTRL vs. KO ABX	0	-2.267 to 2.267	No	ns	>0.9999
KO CTRL vs. KO ABX	0	-2.267 to 2.267	No	ns	>0.9999
Test details	Mean 1	Mean 2	Mean Diff.	SE of diff.	N1	N2	q	DF
0
WT CTRL vs. KO CTRL	-5.329e-15	-1.243e-14	7.105e-015	0.9659	6	6	1.040e-014	960
WT CTRL vs. KO ABX	-5.329e-15	-7.105e-15	1.776e-015	0.9659	6	6	2.601e-015	960
KO CTRL vs. KO ABX	-1.243e-14	-7.105e-15	-5.329e-15	0.9659	6	6	7.802e-015	960
1
WT CTRL vs. KO CTRL	6.575	5.306	1.269	0.9659	6	6	1.858	960
WT CTRL vs. KO ABX	6.575	6.333	0.2417	0.9659	6	6	0.3538	960
KO CTRL vs. KO ABX	5.306	6.333	-1.027	0.9659	6	6	1.504	960
2
WT CTRL vs. KO CTRL	9.025	7.272	1.753	0.9659	6	6	2.567	960
WT CTRL vs. KO ABX	9.025	8.783	0.2417	0.9659	6	6	0.3538	960
KO CTRL vs. KO ABX	7.272	8.783	-1.512	0.9659	6	6	2.213	960
3
WT CTRL vs. KO CTRL	11.36	9.161	2.197	0.9659	6	6	3.217	960
WT CTRL vs. KO ABX	11.36	10.47	0.8917	0.9659	6	6	1.306	960
KO CTRL vs. KO ABX	9.161	10.47	-1.306	0.9659	6	6	1.911	960
4
WT CTRL vs. KO CTRL	13.13	10.73	2.392	0.9659	6	6	3.502	960
WT CTRL vs. KO ABX	13.13	11.9	1.225	0.9659	6	6	1.794	960
KO CTRL vs. KO ABX	10.73	11.9	-1.167	0.9659	6	6	1.708	960
5
WT CTRL vs. KO CTRL	14.81	12.37	2.439	0.9659	6	6	3.572	960
WT CTRL vs. KO ABX	14.81	13.79	1.017	0.9659	6	6	1.489	960
KO CTRL vs. KO ABX	12.37	13.79	-1.423	0.9659	6	6	2.083	960
6
WT CTRL vs. KO CTRL	15.47	13.52	1.947	0.9659	6	6	2.85	960
WT CTRL vs. KO ABX	15.47	14.97	0.5	0.9659	6	6	0.7321	960
KO CTRL vs. KO ABX	13.52	14.97	-1.447	0.9659	6	6	2.118	960
7
WT CTRL vs. KO CTRL	15.92	14.57	1.349	0.9659	6	6	1.976	960
WT CTRL vs. KO ABX	15.92	16.68	-0.7667	0.9659	6	6	1.122	960
KO CTRL vs. KO ABX	14.57	16.68	-2.116	0.9659	6	6	3.098	960
8
WT CTRL vs. KO CTRL	16.83	15.47	1.352	0.9659	6	6	1.98	960
WT CTRL vs. KO ABX	16.83	17.83	-1	0.9659	6	6	1.464	960
KO CTRL vs. KO ABX	15.47	17.83	-2.352	0.9659	6	6	3.444	960
9
WT CTRL vs. KO CTRL	18.23	16.97	1.261	0.9659	6	6	1.846	960
WT CTRL vs. KO ABX	18.23	19.08	-0.8417	0.9659	6	6	1.232	960
KO CTRL vs. KO ABX	16.97	19.08	-2.103	0.9659	6	6	3.079	960
10
WT CTRL vs. KO CTRL	19.49	18.23	1.259	0.9659	6	6	1.843	960
WT CTRL vs. KO ABX	19.49	20.79	-1.3	0.9659	6	6	1.903	960
KO CTRL vs. KO ABX	18.23	20.79	-2.559	0.9659	6	6	3.747	960
11
WT CTRL vs. KO CTRL	20.78	19.01	1.769	0.9659	6	6	2.59	960
WT CTRL vs. KO ABX	20.78	22.63	-1.85	0.9659	6	6	2.709	960
KO CTRL vs. KO ABX	19.01	22.63	-3.619	0.9659	6	6	5.298	960
12
WT CTRL vs. KO CTRL	22.09	20.08	2.014	0.9659	6	6	2.949	960
WT CTRL vs. KO ABX	22.09	22.13	-0.03333	0.9659	6	6	0.0488	960
KO CTRL vs. KO ABX	20.08	22.13	-2.047	0.9659	6	6	2.997	960
13
WT CTRL vs. KO CTRL	22.58	20.84	1.739	0.9659	6	6	2.547	960
WT CTRL vs. KO ABX	22.58	23.85	-1.267	0.9659	6	6	1.855	960
KO CTRL vs. KO ABX	20.84	23.85	-3.006	0.9659	6	6	4.401	960
14
WT CTRL vs. KO CTRL	24.02	21.57	2.448	0.9659	6	6	3.584	960
WT CTRL vs. KO ABX	24.02	23.43	0.5833	0.9659	6	6	0.8541	960
KO CTRL vs. KO ABX	21.57	23.43	-1.864	0.9659	6	6	2.73	960
15
WT CTRL vs. KO CTRL	24.98	21.83	3.156	0.9659	6	6	4.62	960
WT CTRL vs. KO ABX	24.98	24.13	0.85	0.9659	6	6	1.244	960
KO CTRL vs. KO ABX	21.83	24.13	-2.306	0.9659	6	6	3.376	960
16
WT CTRL vs. KO CTRL	24.84	21.49	3.356	0.9659	6	6	4.913	960
WT CTRL vs. KO ABX	24.84	23.72	1.125	0.9659	6	6	1.647	960
KO CTRL vs. KO ABX	21.49	23.72	-2.231	0.9659	6	6	3.266	960
17
WT CTRL vs. KO CTRL	23.93	21.45	2.486	0.9659	6	6	3.64	960
WT CTRL vs. KO ABX	23.93	23.98	-0.04167	0.9659	6	6	0.061	960
KO CTRL vs. KO ABX	21.45	23.98	-2.528	0.9659	6	6	3.701	960
18
WT CTRL vs. KO CTRL	23.26	21.23	2.031	0.9659	6	6	2.974	960
WT CTRL vs. KO ABX	23.26	23.88	-0.6167	0.9659	6	6	0.9029	960
KO CTRL vs. KO ABX	21.23	23.88	-2.648	0.9659	6	6	3.877	960
19
WT CTRL vs. KO CTRL	23.65	20.48	3.169	0.9659	6	6	4.64	960
WT CTRL vs. KO ABX	23.65	23.77	-0.1167	0.9659	6	6	0.1708	960
KO CTRL vs. KO ABX	20.48	23.77	-3.286	0.9659	6	6	4.811	960
20
WT CTRL vs. KO CTRL	22.97	18.76	4.206	0.9659	6	6	6.157	960
WT CTRL vs. KO ABX	22.97	21.97	1	0.9659	6	6	1.464	960
KO CTRL vs. KO ABX	18.76	21.97	-3.206	0.9659	6	6	4.693	960
21
WT CTRL vs. KO CTRL	20.19	17.72	2.467	0.9659	6	6	3.612	960
WT CTRL vs. KO ABX	20.19	19.63	0.5583	0.9659	6	6	0.8175	960
KO CTRL vs. KO ABX	17.72	19.63	-1.909	0.9659	6	6	2.795	960
22
WT CTRL vs. KO CTRL	18.53	16.24	2.294	0.9659	6	6	3.359	960
WT CTRL vs. KO ABX	18.53	18.4	0.1333	0.9659	6	6	0.1952	960
KO CTRL vs. KO ABX	16.24	18.4	-2.161	0.9659	6	6	3.163	960
23
WT CTRL vs. KO CTRL	16.75	15.24	1.508	0.9659	6	6	2.208	960
WT CTRL vs. KO ABX	16.75	17.08	-0.325	0.9659	6	6	0.4758	960
KO CTRL vs. KO ABX	15.24	17.08	-1.833	0.9659	6	6	2.684	960
24
WT CTRL vs. KO CTRL	15.9	14.47	1.433	0.9659	6	6	2.098	960
WT CTRL vs. KO ABX	15.9	15.88	0.025	0.9659	6	6	0.0366	960
KO CTRL vs. KO ABX	14.47	15.88	-1.408	0.9659	6	6	2.061	960
25
WT CTRL vs. KO CTRL	14.21	12.82	1.388	0.9659	6	6	2.033	960
WT CTRL vs. KO ABX	14.21	13.48	0.7333	0.9659	6	6	1.074	960
KO CTRL vs. KO ABX	12.82	13.48	-0.655	0.9659	6	6	0.959	960
26
WT CTRL vs. KO CTRL	12.87	11.29	1.578	0.9659	6	6	2.31	960
WT CTRL vs. KO ABX	12.87	12.19	0.675	0.9659	6	6	0.9883	960
KO CTRL vs. KO ABX	11.29	12.19	-0.9028	0.9659	6	6	1.322	960
27
WT CTRL vs. KO CTRL	11.49	9.828	1.663	0.9659	6	6	2.435	960
WT CTRL vs. KO ABX	11.49	11.03	0.4667	0.9659	6	6	0.6833	960
KO CTRL vs. KO ABX	9.828	11.03	-1.197	0.9659	6	6	1.752	960
28
WT CTRL vs. KO CTRL	10.55	9.136	1.414	0.9659	6	6	2.07	960
WT CTRL vs. KO ABX	10.55	9.908	0.6417	0.9659	6	6	0.9395	960
KO CTRL vs. KO ABX	9.136	9.908	-0.7722	0.9659	6	6	1.131	960
29
WT CTRL vs. KO CTRL	9.425	8.425	1	0.9659	6	6	1.464	960
WT CTRL vs. KO ABX	9.425	7.758	1.667	0.9659	6	6	2.44	960
KO CTRL vs. KO ABX	8.425	7.758	0.6667	0.9659	6	6	0.9761	960
30
WT CTRL vs. KO CTRL	7.817	7.225	0.5917	0.9659	6	6	0.8663	960
WT CTRL vs. KO ABX	7.817	6.887	0.93	0.9659	6	6	1.362	960
KO CTRL vs. KO ABX	7.225	6.887	0.3383	0.9659	6	6	0.4954	960
31
WT CTRL vs. KO CTRL	6.675	5.687	0.9883	0.9659	6	6	1.447	960
WT CTRL vs. KO ABX	6.675	6.053	0.6217	0.9659	6	6	0.9102	960
KO CTRL vs. KO ABX	5.687	6.053	-0.3667	0.9659	6	6	0.5368	960
32
WT CTRL vs. KO CTRL	5.208	4.722	0.4861	0.9659	6	6	0.7117	960
WT CTRL vs. KO ABX	5.208	5.762	-0.5533	0.9659	6	6	0.8101	960
KO CTRL vs. KO ABX	4.722	5.762	-1.039	0.9659	6	6	1.522	960
33
WT CTRL vs. KO CTRL	4.667	3.977	0.6894	0.9659	6	6	1.009	960
WT CTRL vs. KO ABX	4.667	4.842	-0.175	0.9659	6	6	0.2562	960
KO CTRL vs. KO ABX	3.977	4.842	-0.8644	0.9659	6	6	1.266	960
34
WT CTRL vs. KO CTRL	4.411	3.244	1.167	0.9659	6	6	1.708	960
WT CTRL vs. KO ABX	4.411	4.037	0.3744	0.9659	6	6	0.5482	960
KO CTRL vs. KO ABX	3.244	4.037	-0.7922	0.9659	6	6	1.16	960
35
WT CTRL vs. KO CTRL	3.778	2.848	0.93	0.9659	6	6	1.362	960
WT CTRL vs. KO ABX	3.778	3.833	-0.05556	0.9659	6	6	0.08134	960
KO CTRL vs. KO ABX	2.848	3.833	-0.9856	0.9659	6	6	1.443	960
36
WT CTRL vs. KO CTRL	3.717	2.633	1.083	0.9659	6	6	1.586	960
WT CTRL vs. KO ABX	3.717	3.386	0.3306	0.9659	6	6	0.484	960
KO CTRL vs. KO ABX	2.633	3.386	-0.7528	0.9659	6	6	1.102	960
37
WT CTRL vs. KO CTRL	3.833	2.439	1.394	0.9659	6	6	2.042	960
WT CTRL vs. KO ABX	3.833	2.911	0.9222	0.9659	6	6	1.35	960
KO CTRL vs. KO ABX	2.439	2.911	-0.4722	0.9659	6	6	0.6914	960
38
WT CTRL vs. KO CTRL	3.986	1.95	2.036	0.9659	6	6	2.981	960
WT CTRL vs. KO ABX	3.986	2.967	1.019	0.9659	6	6	1.493	960
KO CTRL vs. KO ABX	1.95	2.967	-1.017	0.9659	6	6	1.489	960
39
WT CTRL vs. KO CTRL	3.514	1.583	1.931	0.9659	6	6	2.827	960
WT CTRL vs. KO ABX	3.514	1.917	1.597	0.9659	6	6	2.339	960
KO CTRL vs. KO ABX	1.583	1.917	-0.3333	0.9659	6	6	0.488	960
40
WT CTRL vs. KO CTRL	2.778	1.375	1.403	0.9659	6	6	2.054	960
WT CTRL vs. KO ABX	2.778	1.764	1.014	0.9659	6	6	1.484	960
KO CTRL vs. KO ABX	1.375	1.764	-0.3889	0.9659	6	6	0.5694	960
41
WT CTRL vs. KO CTRL	2.376	1.194	1.181	0.9659	6	6	1.729	960
WT CTRL vs. KO ABX	2.376	1.222	1.153	0.9659	6	6	1.689	960
KO CTRL vs. KO ABX	1.194	1.222	-0.02778	0.9659	6	6	0.04067	960
42
WT CTRL vs. KO CTRL	2.75	1.139	1.611	0.9659	6	6	2.359	960
WT CTRL vs. KO ABX	2.75	1.181	1.569	0.9659	6	6	2.298	960
KO CTRL vs. KO ABX	1.139	1.181	-0.04167	0.9659	6	6	0.061	960
43
WT CTRL vs. KO CTRL	2.5	1.111	1.389	0.9659	6	6	2.033	960
WT CTRL vs. KO ABX	2.5	1.403	1.097	0.9659	6	6	1.606	960
KO CTRL vs. KO ABX	1.111	1.403	-0.2917	0.9659	6	6	0.427	960
44
WT CTRL vs. KO CTRL	2.5	0.9167	1.583	0.9659	6	6	2.318	960
WT CTRL vs. KO ABX	2.5	1.042	1.458	0.9659	6	6	2.135	960
KO CTRL vs. KO ABX	0.9167	1.042	-0.125	0.9659	6	6	0.183	960
45
WT CTRL vs. KO CTRL	1.667	0.8333	0.8333	0.9659	6	6	1.22	960
WT CTRL vs. KO ABX	1.667	0.5278	1.139	0.9659	6	6	1.667	960
KO CTRL vs. KO ABX	0.8333	0.5278	0.3056	0.9659	6	6	0.4474	960
46
WT CTRL vs. KO CTRL	2.083	0.5833	1.5	0.9659	6	6	2.196	960
WT CTRL vs. KO ABX	2.083	0.2778	1.806	0.9659	6	6	2.644	960
KO CTRL vs. KO ABX	0.5833	0.2778	0.3056	0.9659	6	6	0.4474	960
47
WT CTRL vs. KO CTRL	3	0.5833	2.417	0.9659	6	6	3.538	960
WT CTRL vs. KO ABX	3	0.2222	2.778	0.9659	6	6	4.067	960
KO CTRL vs. KO ABX	0.5833	0.2222	0.3611	0.9659	6	6	0.5287	960
48
WT CTRL vs. KO CTRL	2.25	0.5833	1.667	0.9659	6	6	2.44	960
WT CTRL vs. KO ABX	2.25	0.2778	1.972	0.9659	6	6	2.888	960
KO CTRL vs. KO ABX	0.5833	0.2778	0.3056	0.9659	6	6	0.4474	960
49
WT CTRL vs. KO CTRL	2.167	0.6667	1.5	0.9659	6	6	2.196	960
WT CTRL vs. KO ABX	2.167	0.2222	1.944	0.9659	6	6	2.847	960
KO CTRL vs. KO ABX	0.6667	0.2222	0.4444	0.9659	6	6	0.6507	960
50
WT CTRL vs. KO CTRL	1.417	0.5	0.9167	0.9659	6	6	1.342	960
WT CTRL vs. KO ABX	1.417	0.1667	1.25	0.9659	6	6	1.83	960
KO CTRL vs. KO ABX	0.5	0.1667	0.3333	0.9659	6	6	0.488	960
51
WT CTRL vs. KO CTRL	1	0.3333	0.6667	0.9659	6	6	0.9761	960
WT CTRL vs. KO ABX	1	0.08333	0.9167	0.9659	6	6	1.342	960
KO CTRL vs. KO ABX	0.3333	0.08333	0.25	0.9659	6	6	0.366	960
52
WT CTRL vs. KO CTRL	0.5	0.3333	0.1667	0.9659	6	6	0.244	960
WT CTRL vs. KO ABX	0.5	-1.421e-14	0.5	0.9659	6	6	0.7321	960
KO CTRL vs. KO ABX	0.3333	-1.421e-14	0.3333	0.9659	6	6	0.488	960
53
WT CTRL vs. KO CTRL	0.5	0.1667	0.3333	0.9659	6	6	0.488	960
WT CTRL vs. KO ABX	0.5	-1.599e-14	0.5	0.9659	6	6	0.7321	960
KO CTRL vs. KO ABX	0.1667	-1.599e-14	0.1667	0.9659	6	6	0.244	960
54
WT CTRL vs. KO CTRL	0.3333	0.1667	0.1667	0.9659	6	6	0.244	960
WT CTRL vs. KO ABX	0.3333	-1.599e-14	0.3333	0.9659	6	6	0.488	960
KO CTRL vs. KO ABX	0.1667	-1.599e-14	0.1667	0.9659	6	6	0.244	960
55
WT CTRL vs. KO CTRL	0.1667	0.1667	-7.105e-15	0.9659	6	6	1.040e-014	960
WT CTRL vs. KO ABX	0.1667	-1.776e-14	0.1667	0.9659	6	6	0.244	960
KO CTRL vs. KO ABX	0.1667	-1.776e-14	0.1667	0.9659	6	6	0.244	960
56
WT CTRL vs. KO CTRL	-1.599e-14	0.1667	-0.1667	0.9659	6	6	0.244	960
WT CTRL vs. KO ABX	-1.599e-14	-1.776e-14	1.776e-015	0.9659	6	6	2.601e-015	960
KO CTRL vs. KO ABX	0.1667	-1.776e-14	0.1667	0.9659	6	6	0.244	960
57
WT CTRL vs. KO CTRL	-1.421e-14	0.1667	-0.1667	0.9659	6	6	0.244	960
WT CTRL vs. KO ABX	-1.421e-14	-1.599e-14	1.776e-015	0.9659	6	6	2.601e-015	960
KO CTRL vs. KO ABX	0.1667	-1.599e-14	0.1667	0.9659	6	6	0.244	960
58
WT CTRL vs. KO CTRL	-1.599e-14	0.1667	-0.1667	0.9659	6	6	0.244	960
WT CTRL vs. KO ABX	-1.599e-14	-1.776e-14	1.776e-015	0.9659	6	6	2.601e-015	960
KO CTRL vs. KO ABX	0.1667	-1.776e-14	0.1667	0.9659	6	6	0.244	960
59
WT CTRL vs. KO CTRL	-1.421e-14	0.1667	-0.1667	0.9659	6	6	0.244	960
WT CTRL vs. KO ABX	-1.421e-14	-1.599e-14	1.776e-015	0.9659	6	6	2.601e-015	960
KO CTRL vs. KO ABX	0.1667	-1.599e-14	0.1667	0.9659	6	6	0.244	960
60
WT CTRL vs. KO CTRL	-1.421e-14	0.1667	-0.1667	0.9659	6	6	0.244	960
WT CTRL vs. KO ABX	-1.421e-14	-1.599e-14	1.776e-015	0.9659	6	6	2.601e-015	960
KO CTRL vs. KO ABX	0.1667	-1.599e-14	0.1667	0.9659	6	6	0.244	960
61
WT CTRL vs. KO CTRL	-1.599e-14	0.1667	-0.1667	0.9659	6	6	0.244	960
WT CTRL vs. KO ABX	-1.599e-14	-1.776e-14	1.776e-015	0.9659	6	6	2.601e-015	960
KO CTRL vs. KO ABX	0.1667	-1.776e-14	0.1667	0.9659	6	6	0.244	960
62
WT CTRL vs. KO CTRL	-1.599e-14	0.1667	-0.1667	0.9659	6	6	0.244	960
WT CTRL vs. KO ABX	-1.599e-14	-1.776e-14	1.776e-015	0.9659	6	6	2.601e-015	960
KO CTRL vs. KO ABX	0.1667	-1.776e-14	0.1667	0.9659	6	6	0.244	960
63
WT CTRL vs. KO CTRL	0	0	0	0.9659	6	6	0	960
WT CTRL vs. KO ABX	0	0	0	0.9659	6	6	0	960
KO CTRL vs. KO ABX	0	0	0	0.9659	6	6	0	960
